# Tapestry: validate and edit small eukaryotic genome assemblies with long reads

**DOI:** 10.1101/2020.04.24.059402

**Authors:** John W. Davey, Seth J. Davis, Jeremy C. Mottram, Peter D. Ashton

## Abstract

**Summary:** Small eukaryotic genome assemblies based on long reads are often close to complete, but still require validation and editing. Tapestry produces an interactive report which can be used to validate, sort and filter the contigs in a raw genome assembly, taking into account GC content, telomeres, read depths, contig alignments and read alignments. The report can be shared with collaborators and included as supplemental material in publications.
