## Supplementary File 2: Genome annotation for "Tapestry: validate and edit small eukaryotic genome assemblies with long reads"

	Contig	Length	GC %	Read Depth	Group	Keep	Notes
	tig00003762	418,601	54.79	42	1	yes	Complete
	tig00000104	72,118	56.35	12	1	no	CNV haplotype
	tig00003761	53,127	54.44	0	1	no	Subtelomere
	tig00000073	456,336	54.92	40	2	yes	Complete
	tig00000092	481,637	54.21	58	3	yes	Complete, triploid
	tig00000077	512,947	54.47	38	4	yes	Complete
	tig00000083	528,105	54.50	40	5	yes	Complete
	tig00000079	535,517	54.21	43	6	yes	Complete
	tig00003760	582,521	55.04	39	7	yes	Complete
	tig00000099	116,487	56.09	15	7	no	CNV haplotype
	tig00003759	18,569	53.04	0	7	no	Subtelomere
	tig00000056	764,812	54.70	39	8	yes	Complete
	tig00000070	808,702	55.62	42	9	yes	Complete
	tig00000057	855,770	55.09	41	10	yes	Complete
	tig00000062	81,344	55.36	0	10	no	CNV haplotype
	tig00000102	45,269	55.81	5	10	no	CNV haplotype
	tig00003756	851,114	54.46	38	11	yes	Fragmented
	tig00000064	125,302	54.66	9	11	no	CNV haplotype
	tig00000067	66,562	55.77	6	11	no	CNV haplotype
	tig00003755	28,132	52.17	0	11	no	Subtelomere
	tig00000023	864,129	55.01	41	12	yes	Complete
	tig00000029	32,553	55.00	6	12	no	CNV haplotype
	tig00000033	865,667	54.80	41	13	yes	Complete
	tig00003753	52,715	55.28	3	13	no	CNV haplotype
	tig00003754	46,381	54.95	0	13	no	CNV haplotype
	tig00003757	545,019	56.03	42	14	yes	Fragmented
	tig00000094	324,164	55.81	45	14	yes	Fragmented
	tig00003758	28,539	56.44	0	14	no	Subtelomere
	tig00000024	896,586	54.95	41	15	yes	Fragmented
	tig00003751	59,794	54.94	6	15	no	Subtelomere
	tig00003750	55,192	54.68	6	15	no	CNV haplotype
	tig00003749	54,843	54.57	2	15	no	CNV haplotype
	tig00003752	36,536	54.38	0	15	no	Subtelomere
	tig00000065	907,126	54.99	41	16	yes	Complete
	tig00000020	471,154	54.60	40	17	yes	Translocation, fragment
	tig00000089	101,272	54.73	27	17	yes	Translocation, fragment
	tig00003763	37,686	56.53	6	17	no	CNV haplotype
	tig00003764	36,074	56.38	4	17	no	CNV haplotype
	tig00000015	1,257,041	55.58	42	18	yes	Complete
	tig00000017	85,988	55.96	6	18	no	CNV haplotype
	tig00003747	2,028,467	55.37	43	19	yes	Translocation, complete
	tig00000011	76,050	55.60	9	19	no	Translocation, fragment
	tig00000013	53,153	51.64	7	19	no	CNV haplotype
	tig00003748	41,272	54.52	1	19	no	Subtelomere
	tig00000002	1,662,253	54.96	43	20	yes	Complete
	tig00000007	110,196	55.13	10	20	no	CNV haplotype
	tig00000091	226,635	37.62	202	21	yes	Chloroplast
	tig00000004	63,141	27.31	968	22	yes	Mitochondrion
	tig00000120	44,842	0.01	0	23	no	Junk
	tig00003767	38,754	99.72	0	23	no	Junk
	tig00003768	35,982	99.62	0	23	no	Junk
	tig00000126	34,460	0.20	0	23	no	Junk
	tig00000182	18,486	0.19	0	23	no	Junk
	tig00000108	10,227	25.46	0	23	no	Junk
	tig00000194	9,470	74.93	1	23	no	Junk
	tig00000266	9,367	74.32	0	23	no	Junk
	tig00000242	8,407	76.39	0	23	no	Junk
	tig00000135	2,801	99.96	0	23	no	Junk
	tig00000123	10,930	50.03	1	24	no	Unknown
	tig00003765	45,306	48.14	0	24	no	Unknown
	tig00000150	40,888	49.83	0	24	no	Unknown
	tig00003766	39,035	47.37	0	24	no	Unknown
	tig00000161	38,479	65.91	0	24	no	Unknown
	tig00000134	37,657	66.81	0	24	no	Unknown
	tig00000159	8,043	50.90	1	24	no	Unknown
	tig00000176	2,570	50.39	2	24	no	Unknown
